# The functional organization of chromosome territories in single nuclei during zygotic genome activation

**DOI:** 10.1101/2025.04.06.647428

**Authors:** Akshada Shankar Ganesh, Taylor M. Orban, Romir Raj, Peter I. Fatzinger, Anna Johnson, Sean M. Riccard, Akhmed Zhanaidarov, Mayu Inaba, Jelena Erceg

**Affiliations:** Department of Molecular and Cell Biology, University of Connecticut, Storrs, CT 06269, USA; Institute for Systems Genomics, University of Connecticut, Storrs, CT 06269, USA; Department of Cell Biology, University of Connecticut Health Center, Farmington, CT 06032, USA; Department of Genetics and Genome Sciences, University of Connecticut Health Center, Farmington, CT 06030, USA

**Keywords:** chromosome territories (CTs), transcription, homolog pairing, zygotic genome activation (ZGA), haploid, RNA polymerase II

## Abstract

Chromosome territories (CTs) are intricately organized and regulated within the nucleus. Despite remarkable advances in our understanding of genome packaging and gene expression, the interplay among CTs, pairing of parental homologous chromosomes, and genome function during development remains elusive. Here, we employ an Oligopaints-based high-resolution imaging approach to examine variable CT organization in single nuclei during the developmental process of zygotic genome activation. We reveal large-scale chromosome changes with extensive homolog pairing at the whole-chromosome level that decreases locally due to spatial variability in chromosome conformations. In the absence of one homolog copy, the dynamics of CT compaction and RNA polymerase II recruitment are supported by transcriptional changes in haploid embryos. Finally, global inhibition of transcription results in decreased CT opening and no significant impact on CT pairing levels. These findings enhance our understanding of parental genome folding and regulation, which may inform strategies for chromosome-based diseases.
