## Supplementary material for "The functional organization of chromosome territories in single nuclei during zygotic genome activation": Table_S4

### Sheet: A
Table S4. CT and nuclear volume measurements in transcription inhibited embryos.
A. Nuclear volume in transcription inhibited embryos during major wave of ZGA.
Water	Alpha-amanitin	Triptolide
39.7156	38.5651	34.4989
33.1628	34.1098	33.136
31.3964	35.103	58.0661
32.4221	35.9544	33.5335
32.2796	33.7125	35.0952
31.7098	31.2153	31.2052
33.4193	32.8896	31.6311
32.3366	33.1166	31.0632
63.1917	32.095	32.3693
35.1287	32.6909	30.8077
32.4791	31.5275	34.3569
31.1115	61.0685	34.7545
34.4449	32.6058	32.7385
35.4706	33.8828	36.9692
33.2483	33.5139	32.199
31.9947	31.4423	39.837
31.3679	31.6126	34.2718
33.8751	34.1098	68.6287
35.556	30.6194	33.4483
32.821	36.2949	30.1262
35.1287	37.2881	35.5495
33.4193	36.4652	33.931
31.197	33.0882	33.9594
31.8808	64.2468	31.8866
32.65	31.0734	34.4989
36.6956	30.818	33.1644
30.1144	31.3856	32.1138
31.7953	33.9396	33.1928
31.7953	33.3153	34.8964
31.7953	37.0327	32.852
30.7696	32.1802	34.1014
33.2483	30.1937	34.3853
30.0574	31.3288	33.8174
33.3338	31.641	32.2558
31.7098	31.5275	30.7509
31.9093	31.2437	31.4891
32.1372	32.7761	33.7607
30.2283	37.2597	35.7199
32.3936	34.195	38.6728
32.1087	35.1314	40.3197
33.4762	34.1666	33.7607
31.4249	33.4571	32.9656
31.9093	34.6774	31.0632
31.0261	31.8112	33.5051
35.0717	34.0531	30.4669
30.6272	33.4855	31.1484
30.2283	32.322	30.6941
32.7355	31.6126	30.8645
33.5617	31.5558	31.3755
32.9634	31.3856	31.2336
32.3366	34.6206	32.3409
33.3908	33.2017	34.3285
33.0489	32.4923	33.3631
33.1343	34.4504	30.6373
32.2511	30.1086	32.5113
31.5389	32.6058	31.4891
31.1685	33.0599	31.7447
31.4249	33.1166	31.0916
31.7383	30.1653	32.0002
31.6528	30.7897	32.6533
32.821	35.1882	30.4669
65.6989	33.2017	30.2114
33.9321	30.5059	30.1262
32.764	30.9032	32.3126
33.3623	32.1234	68.6003
35.2996	31.5558	30.2966
34.1315	37.0327	35.8618
32.9064	33.4004	31.4323
33.6757	35.8976	31.6311
32.3936	33.8828	30.5521
33.7042	31.7545	36.7704
36.2683	32.5491	41.9098
51.0263	32.3504	32.0854
32.593	32.918	32.7101
32.593	32.7761	32.6533
35.8979	32.2937	54.9995
37.7498	33.7409	33.136
35.5845	31.9815	33.1076
34.5589	33.145	33.7039
38.2341	31.9531	32.3409
37.6358	30.7897	32.852
34.7298	32.0666	30.325
36.1543	31.8964	33.5335
33.2198	36.0395	32.8236
37.4364	32.8045	32.4261
33.9036	32.6058	33.5051
34.0745	58.5997	32.4829
31.8238	31.3288	31.6879
30.0574	30.0802	32.0002
33.8751	30.4186	31.9434
37.6358	29.9926	33.3063
34.6728	31.6683	33.278
35.0432	32.776	34.215
35.556	33.5144	34.7828
37.3794	31.4127	36.1174
33.6472	31.5831	33.1076
32.9349	34.5653	33.7607
36.1258	32.9748	32.5397
34.217	35.1049	36.3729
31.8808	31.9523	30.7225
38.6161	29.4245	31.0451
31.2052	33.8552	32.6626
32.4829	52.7142	35.6138
32.0854	35.3037	36.2665
38.0482	30.3902	33.3153
38.2753	30.9014	32.5207
40.5469	33.06	35.4152
36.5149	29.7937	34.1382
31.5175	26.3287	34.5355
32.9372	28.118	32.0099
40.2345	63.2798	32.0666
38.8716	40.1605	33.6558
34.0162	32.6624	41.1758
44.0109	34.9913	36.1246
35.6063	34.6221	31.7829
38.3321	33.7416	33.0599
33.5335	31.9523	34.6206
31.8299	41.2398	35.2449
32.2558	34.3381	31.1018
30.4953	36.5534	33.0599
36.3445	34.9913	33.1734
34.868	35.6162	32.7761
34.3569	36.2694	36.3517
30.9212	33.7416	36.2949
30.2682	34.3665	32.7477
30.2966	34.4517	33.3153
34.3285	34.5653	32.4356
31.5743	33.9973	34.9895
31.8866	33.1168	34.4787
33.3347	38.2292	34.195
30.5521	32.5487	32.2937
31.7731	35.7298	33.0031
34.1866	31.9239	32.1234
31.3188	36.3546	35.5003
34.1582	37.2351	32.095
31.6311	36.8943	32.3504
32.0286	37.5475	31.6694
32.6533	35.4742	31.9248
31.7447	34.7073	33.8828
40.8308	35.3321	33.3153
40.4049	33.5428	34.0814
36.1742	35.8718	31.1869
42.1937	34.0825	31.3288
34.6409	34.3381	31.3004
36.0038	34.8209	58.8551
32.7669	35.3037	31.4423
33.3347	31.4979	31.6126
36.1742	34.0541	30.818
32.7953	35.7298	32.3788
35.6063	32.8328	30.2505
32.057	35.0765	33.5423
31.8015	32.3499	30.2505
33.0224	29.7369	31.9248
31.5459	32.0375	30.0802
32.4261	32.4919	32.6342
33.136	32.4067	30.137
32.7953	29.2257	30.1086
32.7953	29.2541	56.6416
33.0224	33.202	30.591
32.6817	31.2138	30.3072
34.9816	28.3168	31.3856
36.3445	30.873	33.0315
37.5087	26.4423	33.8544
35.1236	27.7772	31.9531
31.5743	43.7676	33.7977
33.9026	38.9676	30.6478
31.6311	36.099	30.818
31.8015	36.9227	30.5059
32.9372	40.0753	32.1802
31.8015	38.7688	32.4356
32.6249	36.4398	30.9315
30.0978	32.1511	30.7613
34.4989	38.4564	30.3356
30.4953	38.0019	31.2153
30.1262	32.1227	31.5275
32.0002	36.2694	31.2153
34.8112	29.6517	30.9315
30.6657	31.8103	30.5343
30.3818	37.1215	32.7477
30.7509	35.0197	30.2789
35.4643	36.4966	58.4294
30.3818	36.0706	31.1586
32.3126	34.4801	30.7329
33.2496	33.8552	30.818
35.2939	38.4564	30.7613
35.4359	33.9404	31.0734
32.5965	31.7819	30.7045
35.2939	36.8091	30.1653
34.0446	36.6954	32.0666
32.1422	34.8777	30.0802
34.2434	32.8896	31.6126
33.6755	35.7582	31.414
33.5335	32.8044	30.4491
35.7482	31.7819	32.1802
33.4767	33.3724	32.2369
32.7385	42.8871	30.2789
33.0508	52.8278	32.2085
33.7891	39.0528	30.7897
36.5433	50.6408	31.0734
41.2567	42.1202	30.3356
34.0993	43.5282	29.879
32.3972	46.3677	30.305
34.6383	40.8876	31.6399
59.8015	31.915	42.177
33.7305	41.8246	41.2114
30.5532	33.3063	48.5959
31.1773	40.8876	43.9948
31.9433	39.4111	46.3805
35.4327	42.8752	43.796
30.4965	38.9	38.9108
35.149	44.8628	36.7522
31.6596	38.6161	41.467
30.7518	41.058	41.0978
31.6029	43.6418	47.687
30.4965	40.8308	30.6742
55.8866	39.7234	28.6293
32.5674	45.601	31.8955
32.5674	40.3481	27.55
30.8369	39.2123	32.6624
31.8866	46.2825	37.5475
31.3476	47.7022	34.8777
33.9008	38.2185	32.4635
60.0001	48.6108	33.1168
32.7944	56.9871	34.6505
31.0355	49.4626	34.0257
33.7589	26.6119	33.0884
30.3546	25.1098	36.3546
30.4398	27.7455	35.957
30.0993	27.4338	35.4174
32.7376	30.2395	33.4292
30.8653	28.2273	34.0541
32.7376	31.0897	59.2751
34.1844	31.4865	34.2813
33.9859	35.9643	34.6221
32.3405	33.8104	35.0481
31.0639	33.9238	33.8552
30.2128	32.8185	33.2304
32.8511	25.0248	32.8044
33.3901	25.2515	32.918
31.688	29.7577	32.1227
32.9078	28.2557	31.8103
31.7447	29.6727	30.873
32.2554	26.6119	32.8612
35.8015	25.1098	41.1262
34.8369	27.7455	34.1109
30.071	27.4338	31.4411
30.1277	25.9601	70.4087
30.0426	28.2273	32.1227
84.3405	28.5674	32.6908
56.227	25.0248	54.4467
57.0213	28.5391	30.4754
31.3192	28.6241	35.2469
31.7731	25.0248	34.3381
34.5249	25.2515	33.8836
31.149	29.7577	79.2133
33.5887	25.3366	31.2423
30.0993	28.0856	51.5781
35.688	27.1787	30.4754
35.9149	28.5957	60.61
37.5887	26.3002	42.7451
35.0071	26.1585	42.3475
52.7944	29.531	41.467
62.3547	27.9723	42.3475
34.5816	25.0815	41.609
31.0922	29.0775	36.4682
33.4468	27.8022	42.9439
33.7022	27.4338	34.7073
36.8511	27.5471	32.2647
33.2766	26.0734	33.912
34.1277	28.369	32.4635
33.8156	29.446	33.8552
33.6738	29.8144	29.2825
32.766	27.3488	28.7145
31.6596	27.1504	28.8849
82.8937	29.8144	35.2469
30.8937	29.7861	36.5534
30.8085	26.4419	34.3665
59.0923	25.2799	32.0091
37.0213	29.9561	31.2423
30.6667	29.0209	36.6386
31.9149	25.3366	34.9061
30.9504	26.4419	33.0316
30.2979	28.9925	30.9298
30.5532	28.4257	33.2588
31.9433	28.2557	33.8552
43.6596	28.0289	34.3097
30.7518	27.7172	36.7807
30.922	29.7577	59.1331
26.6686	32.9362	30.2482
28.284	30.3263	35.5026
25.2232	39.1774	28.3736
26.2435	30.1844	32.634
25.5066	33.2766	31.8103
28.5107	31.9433	32.5487
27.7739	31.2341	33.628
28.4824	30.6667	32.3783
28.3974	36.5391	32.9748
27.2921	33.2483	33.7416
28.3123	33.1632	32.3215
25.0815	31.0639	31.2707

### Sheet: B
Table S4. CT and nuclear volume measurements in transcription inhibited embryos.
B. Normalized CT volume in transcription inhibited embryos during major wave of ZGA.
Water					Alpha-amanitin					Triptolide
2	3	4			2	3	4			2	3	4
0.284075	0.208034	0.0157819			0.0825688	0.101171	0.013544			0.261728	0.0864198	0.0131687
0.237973	0.219931	0.0137457			0.266792	0.126411	0.00489297			0.0814053	0.0771208	0.00391198
0.256806	0.160617	0.0127042			0.0592914	0.0777154	0.0040858			0.0562347	0.113936	0.00244499
0.188049	0.130931	0.0184534			0.145497	0.491243	0.00353149			0.0518337	0.124471	0.0203218
0.173875	0.187996	0.0141218			0.137755	0.0948081	0.00287977			0.147333	0.0970874	0.0113269
0.230009	0.143756	0.00359389			0.144856	0.0825688	0.00911854			0.0817152	0.0691538	0.00454959
0.237852	0.154305	0.00682012			0.0638978	0.0611621	0.0092437			0.0973612	0.233886	0.0116697
0.134369	0.212019	0.00341006			0.041006	0.152196	0.00567108			0.0745614	0.193868	0.00731261
0.10428	0.135409	0.00269179			0.0588674	0.114773	0.00479616			0.0919378	0.12938	0.00368664
0.176985	0.170256	0.00185989			0.0498721	0.180785	0.00399042			0.0782609	0.175551	0.0211786
0.095061	0.175449	0.00206654			0.0741097	0.0395088	0.00556439			0.0665584	0.13516	0.0117223
0.100021	0.105394	0.0022732			0.05386	0.162707	0.00359454			0.0779327	0.141653	0.0161725
0.0237372	0.0430582	0.00248413			0.0695971	0.22695	0.00316206			0.0715488	0.151073	0.0211397
0.23406	0.171806	0.00248413			0.0577849	0.32521	0.00433839			0.104	0.084507	0.00365297
0.192952	0.0969342	0.0123348			0.0704225	0.0926554	0.00361533			0.0847107	0.120224	0.0118044
0.114518	0.0653742	0.00495942			0.0963618	0.264588	0.013087			0.0843672	0.107547	0.00600858
0.0554554	0.172749	0.00405515			0.0785241	0.0748576	0.0110544			0.106331	0.0705009	0.0150235
0.171938	0.183333	0.00324412			0.153374	0.218675	0.0106996			0.119617	0.155535	0.00652377
0.260526	0.284799	0.00701754			0.0743282	0.158869	0.00245399			0.128426	0.0736469	0.0169811
0.260073	0.148056	0.00641026			0.110242	0.478403	0.00736196			0.102479	0.09439	0.00374883
0.163772	0.180723	0.003663			0.0981857	0.202703	0.00516351			0.0618302	0.0790167	0.00371058
0.262651	0.264916	0.0107527			0.149671	0.0920751	0.00809249			0.0698439	0.0632035	0.00365965
0.361177	0.275276	0.0135243			0.0726979	0.195543	0.014377			0.091061	0.100826	0.0133097
0.336449	0.171648	0.00594732			0.151142	0.0398724	0.00310078			0.101201	0.0734526	0.00356189
0.314261	0.16024	0.0102477			0.0790144	0.0542265	0.00542636			0.0855148	0.121116	0.0138528
0.210797	0.242424	0.0128535			0.102649	0.0643211	0.00321285			0.180469	0.0876048	0.0132231
0.298935	0.186594	0.00655201			0.0797396	0.199796	0.00321285			0.0823799	0.0792484	0.00695652
0.241848	0.269953	0.004914			0.0601758	0.110672	0.00328048			0.0801815	0.112532	0.00622222
0.320814	0.123776	0.0144928			0.0412748	0.167883	0.00601422			0.0776621	0.0857393	0.0123043
0.175423	0.272806	0.00469484			0.0599201	0.348518	0.00519481			0.0973813	0.0848739	0.00559284
0.326162	0.254606	0.00979519			0.0435583	0.51963	0.0044953			0.0999153	0.0623377	0.00478088
0.333333	0.246933	0.0120482			0.0880503	0.517857	0.00490396			0.085	0.0668397	0.00478088
0.31135	0.321101	0.0108878			0.190549	0.464198	0.00511509			0.0760959	0.108618	0.0111836
0.365443	0.234332	0.00843558			0.0829535	0.0773006	0.00253485			0.0652529	0.0817439	0.00437445
0.186194	0.213675	0.00306748			0.133454	0.253374	0.0041841			0.10539	0.0811304	0.00860585
0.264957	0.309747	0.016055			0.128034	0.0797267	0.00130719			0.0658251	0.0936687	0.0176471
0.358123	0.189711	0.00474834			0.0561853	0.0842825	0.00130719			0.177323	0.0972346	0.0121212
0.226688	0.164844	0.0158845			0.0762477	0.204819	0.0113169			0.12161	0.0935065	0.01817
0.198486	0.167814	0.00723473			0.0534125	0.249578	0.00590717			0.0851979	0.088412	0.0125673
0.228916	0.174954	0.00420521			0.0903766	0.252601	0.00978261			0.121008	0.0446549	0.00363306
0.236648	0.302344	0.0146299			0.0430851	0.0745665	0.00599401			0.169697	0.112314	0.0127621
0.359741	0.122642	0.0129345			0.0532982	0.424121	0.00577478			0.0493186	0.0702515	0.0140625
0.223842	0.193339	0.0120069			0.071116	0.104651	0.0034904			0.168761	0.152995	0.00693842
0.21121	0.305832	0.0105605			0.130849	0.0852713	0.0095057			0.209663	0.0928962	0.0107047
0.312945	0.134866	0.0135135			0.0824742	0.0795181	0.00246761			0.13125	0.0864575	0.0147186
0.191571	0.144357	0.0104987			0.0493333	0.141365	0.00246761			0.115076	0.0691598	0.0081448
0.204724	0.203503	0.0141785			0.0563486	0.130165	0.00169276			0.124675	0.0517418	0.0128755
0.251043	0.175806	0.00450857			0.095511	0.357026	0.00726895			0.150787	0.0924062	0.00270636
0.173129	0.311127	0.0088141			0.0449438	0.0666667	0.00213106			0.0932127	0.077193	0.00180424
0.237179	0.211475	0.00758853			0.0845921	0.0900433	0.00389755			0.147639	0.360019	0.00947226
0.200675	0.257143	0.00973451			0.0772146	0.225782	0.00374532			0.135318	0.0737327	0.0121422
0.213274	0.211745	0.012275			0.0750383	0.0478136	0.00626305			0.181326	0.0885957	0.00645161
0.195581	0.300433	0.0161054			0.0898673	0.096036	0.00523104			0.104944	0.104938	0.0118397
0.164714	0.27044	0.00794913			0.113087	0.108296	0.00442087			0.223963	0.047274	0.0120773
0.131955	0.248485	0.00343643			0.0707071	0.0639938	0.00183655			0.153916	0.0882087	0.013772
0.171821	0.251542	0.00296296			0.0755524	0.0632228	0.00275482			0.0772947	0.0421687	0.00877893
0.105185	0.243883	0.00941347			0.126702	0.216113	0.00326975			0.10329	0.0834106	0.00358607
0.0755556	0.209076	0.0132548			0.135562	0.0735108	0.00380228			0.0824795	0.0924214	0.0105263
0.225923	0.255732	0.0150628			0.0940171	0.0614702	0.00353357			0.0747951	0.0885609	0.0286904
0.145008	0.27085	0.00306044			0.11978	0.0635983	0.00371747			0.128088	0.151458	0.00377003
0.220913	0.267606	0.00563607			0.0906282	0.0761506	0.00547046			0.131481	0.0520314	0.00735971
0.213389	0.2256	0.00563607			0.127001	0.212305	0.00182349			0.109649	0.156392	0.011215
0.17368	0.184791	0.0104634			0.0487034	0.164645	0.00255288			0.394725	0.16853	0.00641026
0.198068	0.267293	0.0101721			0.0804598	0.0457516	0.00431034			0.06298	0.145607	0.0107335
0.157698	0.253002	0.013986			0.0685214	0.0271242	0.00511247			0.117813	0.126254	0.0132275
0.250391	0.258116	0.00660611			0.104034	0.106209	0.00413907			0.0717571	0.141585	0.00126789
0.136364	0.231434	0.0109718			0.105975	0.22428	0.0112821			0.113084	0.161317	0.0107817
0.237847	0.2992	0.0129765			0.0828729	0.0783451	0.0144928			0.122711	0.0924658	0.00787766
0.206993	0.22408	0.012069			0.044523	0.0730634	0.00600765			0.148148	0.100796	0.00924214
0.159372	0.252329	0.00890208			0.136113	0.159002	0.00382305			0.0141279	0.0932421	0.00369004
0.161442	0.224125	0.0075188			0.0416272	0.0632911	0.00561798			0.0153958	0.126932	0.0169332
0.198702	0.293419	0.00884304			0.0388151	0.0776371	0.00593032			0.0862163	0.0907519	0.00641483
0.155172	0.246154	0.00442152			0.0377456	0.0662526	0.00589971			0.109614	0.118235	0.0041425
0.10905	0.244101	0.0119352			0.148954	0.248913	0.00526316			0.0829472	0.119228	0.0124121
0.13278	0.294938	0.00927247			0.0640038	0.0812274	0.0128755			0.0458758	0.121884	0.0115846
0.157211	0.252542	0.0070922			0.0394444	0.0532946	0.00414508			0.0532901	0.137962	0.0220713
0.230656	0.23741	0.00595745			0.212936	0.260739	0.0118343			0.114603	0.186047	0.00659755
0.140752	0.231362	0.0115385			0.0435664	0.222329	0.00567644			0.155904	0.211152	0.0175719
0.209719	0.287571	0.0124481			0.0283688	0.0895522	0.00244738			0.0636292	0.227119	0.0150628
0.106116	0.219533	0.014906			0.0412023	0.0887892	0.00683594			0.232361	0.23206	0.00585284
0.131241	0.220398	0.0134048			0.0672389	0.172801	0.00880282			0.0713706	0.125798	0.0133571
0.157113	0.177055	0.0113529			0.0751212	0.0390485	0.0033389			0.0997862	0.165587	0.0156379
0.11194	0.259375	0.0125448			0.0373134	0.0543088	0.00322789			0.289201	0.131555	0.00732303
0.141844	0.218669	0.00806452			0.0834132	0.158813	0.00462963			0.098472	0.19095	0.00325468
0.124255	0.216239	0.015233			0.0939168	0.0738007	0.0026455			0.247604	0.11	0.00777874
0.20274	0.233564	0.012963			0.102151	0.168251	0.00295421			0.143933	0.125549	0.0105634
0.0745683	0.236086	0.0102828			0.0692588	0.16533	0.00307882			0.222408	0.0595533	0.00646353
0.140769	0.252377	0.00663507			0.0315917	0.0900679	0.00357462			0.280499	0.117447	0.0108206
0.148917	0.267561	0.00940171			0.0328334	0.101566	0.00501505			0.239506	0.0797034	0.00476948
0.226437	0.295543	0.016654			0.0683903	0.0933879	0.00211305			0.175514	0.0882096	0.0124816
0.13545	0.216007	0.0107817			0.0638562	0.0908619	0.0037679			0.186561	0.115385	0.0056338
0.188561	0.220848	0.0125			0.0636285	0.142783	0.0037679			0.117194	0.0840183	0.0109336
0.135253	0.219727	0.0141844			0.0506599	0.164767	0.00449438			0.257933	0.0736469	0.0155393
0.0962733	0.236427	0.011535			0.101478	0.050202	0.00717131			0.150389	0.106957	0.020339
0.196783	0.224153	0.0145059			0.102195	0.0559403	0.00342466			0.198168	0.0997204	0.0158434
0.182796	0.256144	0.00714286			0.0677551	0.0479489	0.00497018			0.0726672	0.068609	0.0118505
0.148746	0.264451	0.0128558			0.0839416	0.0474161	0.00494875			0.0822838	0.0763431	0.013876
0.126344	0.1491	0.00324939			0.0323092	0.184855	0.00441014			0.203139	0.165977	0.0110396
0.269444	0.129858	0.015814			0.143707	0.0423163	0.00457404			0.0622372	0.0625	0.00367985
0.217652	0.131624	0.0131951			0.0333333	0.422472	0.0101642			0.328165	0.110055	0.0226244
0.166176	0.182353	0.00810811			0.209187	0.24735	0.00848057			0.239488	0.40128	0.00327869
0.147407	0.151956	0.0125209			0.170882	0.17335	0.00616903			0.287576	0.388358	0.00351803
0.0987762	0.0909091	0.0167464			0.150587	0.228162	0.00740284			0.247012	0.349801	0.00311769
0.112389	0.118584	0.00508044			0.134942	0.199122	0.00391134			0.232394	0.396714	0.00582363
0.0723881	0.0776119	0.0107047			0.124202	0.143355	0.0137137			0.190801	0.295571	0.00431406
0.0712166	0.0652819	0.0105634			0.137527	0.08742	0.00692964			0.229494	0.361257	0.00311284
0.05521	0.0812325	0.00625			0.106626	0.106626	0.00304646			0.247596	0.394231	0.003314
0.0767241	0.178546	0.00413223			0.0904317	0.14119	0.00233372			0.309227	0.433915	0.00370714
0.126323	0.119795	0.0103189			0.169304	0.0996835	0.00949367			0.234182	0.363188	0.00325203
0.0598977	0.190317	0.0149953			0.142601	0.124664	0.00538117			0.18617	0.324468	0.0122915
0.0591673	0.10129	0.00392773			0.171506	0.129764	0.00998185			0.253097	0.406195	0.0107527
0.186978	0.220893	0.00392773			0.118008	0.137108	0.00341064			0.162732	0.317032	0.0157553
0.0683871	0.105926	0.00575185			0.143731	0.141437	0.00458716			0.274294	0.405927	0.00436681
0.245614	0.143099	0.00870942			0.168897	0.169535	0.0030581			0.270228	0.367636	0.00357782
0.06	0.216771	0.00413907			0.155109	0.121655	0.00382409			0.201786	0.320536	0.00547945
0.127858	0.112676	0.00331126			0.0850636	0.090422	0.00364964			0.15279	0.282403	0.0111836
0.213202	0.17784	0.0143369			0.119669	0.103756	0.00334896			0.257377	0.429508	0.0122526
0.131162	0.236719	0.0166521			0.111402	0.112058	0.00578035			0.192432	0.307568	0.00878735
0.164804	0.112378	0.0158996			0.115836	0.0843109	0.00393185			0.235401	0.385949	0.0211093
0.225	0.238017	0.00809353			0.0664653	0.044713	0.00439883			0.250644	0.377682	0.00937207
0.0920195	0.161616	0.0134567			0.159562	0.10475	0.00291181			0.227545	0.341317	0.00554236
0.185124	0.221388	0.00946644			0.0818308	0.0610264	0.0035137			0.159307	0.281385	0.00361337
0.164371	0.194002	0.00511073			0.13555	0.152813	0.00487211			0.171741	0.30523	0.00464684
0.201689	0.0934657	0.00322581			0.0667103	0.0710491	0.00243605			0.169664	0.304144	0.0216216
0.193065	0.270228	0.00322581			0.0584329	0.0809807	0.00383632			0.0649913	0.213172	0.0121528
0.114144	0.253081	0.0150754			0.0802377	0.0726464	0.00327011			0.0866551	0.291312	0.0156522
0.288295	0.208234	0.00824931			0.0487145	0.136456	0.00796813			0.108177	0.20035	0.0128535
0.278554	0.236434	0.00540054			0.0874722	0.0980392	0.00297177			0.0944882	0.19708	0.0077187
0.258907	0.226821	0.0159027			0.149355	0.0680556	0.00475221			0.216461	0.24856	0.0158033
0.275969	0.230287	0.00704225			0.107417	0.107349	0.00852515			0.144398	0.248963	0.0146932
0.269868	0.21823	0.00979519			0.120139	0.0966887	0.00694444			0.099297	0.244288	0.0093633
0.232975	0.194142	0.00598291			0.182277	0.157353	0.0151297			0.158212	0.27515	0.019475
0.281332	0.193345	0.00598291			0.0966887	0.124478	0.00860927			0.104332	0.210247	0.0207612
0.257741	0.185029	0.0110827			0.0576642	0.380272	0.00656934			0.0636516	0.129496	0.00350263
0.138489	0.256454	0.00622222			0.0746835	0.227004	0.0056962			0.0800681	0.17153	0.00423729
0.259882	0.199319	0.00355556			0.183824	0.207347	0.00294118			0.0643116	0.0649123	0.00874126
0.313253	0.220161	0.00626679			0.0622407	0.209711	0.00622407			0.0752493	0.100358	0.00985663
0.228279	0.242044	0.0176991			0.0540013	0.26937	0.00585556			0.0978785	0.0826667	0.0204082
0.290323	0.193401	0.0131332			0.0876217	0.202454	0.0104312			0.153809	0.0862647	0.00622222
0.267169	0.191719	0.00541516			0.318084	0.250595	0.0157255			0.200361	0.183986	0.00426257
0.235564	0.243218	0.011925			0.0915612	0.248886	0.00506329			0.20018	0.190674	0.0110922
0.260126	0.160211	0.0156107			0.118987	0.241822	0.007173			0.209945	0.100091	0.0138776
0.272217	0.191451	0.0148561			0.203611	0.17987	0.013076			0.160386	0.115036	0.0125786
0.238556	0.204274	0.012963			0.22449	0.215844	0.00422238			0.15197	0.115141	0.0111492
0.121104	0.26087	0.00558659			0.264301	0.0935745	0.0057929			0.230118	0.357281	0.0109336
0.271795	0.245333	0.010223			0.222699	0.165089	0.00368098			0.155722	0.212094	0.0052356
0.26087	0.181737	0.00618691			0.248214	0.0378619	0.00306748			0.145778	0.244165	0.0140515
0.238222	0.242478	0.00227939			0.248886	0.166768	0.0142857			0.138679	0.258748	0.00924214
0.256938	0.17167	0.0035819			0.245911	0.218334	0.00594354			0.230435	0.265557	0.0104439
0.283186	0.222022	0.00785714			0.192327	0.0984386	0.0109616			0.187382	0.184803	0.0107784
0.221388	0.227428	0.0214408			0.17566	0.150524	0.00873362			0.139491	0.185279	0.00686695
0.263538	0.149679	0.0179795			0.152718	0.101242	0.00445434			0.0781563	0.242964	0.00545171
0.191652	0.138347	0.0155229			0.137695	0.217391	0.00417595			0.0390782	0.220444	0.00539568
0.25528	0.160833	0.00595745			0.166564	0.0658098	0.00111359			0.11039	0.283478	0.0057377
0.230269	0.193519	0.00340426			0.13913	0.105513	0.00244349			0.146067	0.210923	0.00433651
0.223273	0.331006	0.0186986			0.0346643	0.138356	0.00570559			0.219321	0.409048	0.0111317
0.240741	0.196097	0.00805802			0.115167	0.143424	0.0041841			0.242276	0.0621242	0.0151261
0.365922	0.246825	0.00322321			0.156491	0.253721	0.00746775			0.222924	0.0701403	0.00456204
0.171004	0.292143	0.0159262			0.129452	0.26444	0.00431832			0.260691	0.216141	0.0175292
0.119831	0.230116	0.0108794			0.0503979	0.255255	0.00496894			0.275959	0.162921	0.017148
0.161185	0.0822163	0.0114068			0.113681	0.246525	0.00893946			0.214783	0.316797	0.00365631
0.261429	0.277015	0.00420521			0.245602	0.149869	0.00462725			0.211685	0.355285	0.0117845
0.143629	0.267123	0.0169231			0.280445	0.216924	0.00889152			0.239927	0.34296	0.00830258
0.111197	0.22549	0.0070922			0.225225	0.237027	0.00273973			0.201564	0.413651	0.0126689
0.286449	0.132766	0.00472813			0.240673	0.169517	0.0121786			0.275862	0.49579	0.0147465
0.295377	0.105532	0.00298285			0.196319	0.15068	0.0118302			0.25082	0.353043	0.0108401
0.218954	0.257292	0.0103896			0.100332	0.162007	0.0112613			0.205516	0.400508	0.0144404
0.172766	0.243352	0.00675219			0.077748	0.127063	0.0204828			0.255226	0.434982	0.0112457
0.135382	0.200335	0.0111214			0.100515	0.0836852	0.00876424			0.303231	0.406603	0.0118505
0.256545	0.133273	0.00527108			0.10567	0.0609579	0.00531561			0.137615	0.486207	0.0189702
0.248187	0.210646	0.00974817			0.143058	0.0698557	0.00871314			0.151754	0.42377	0.0105171
0.230511	0.244743	0.0102652			0.15316	0.151411	0.00687285			0.317797	0.343416	0.0193015
0.114234	0.219231	0.00874891			0.0848953	0.166054	0.00730241			0.214792	0.344077	0.0132075
0.16654	0.23089	0.0106908			0.0569644	0.105502	0.00701262			0.062709	0.39768	0.0105184
0.235492	0.157345	0.00601892			0.159857	0.145497	0.00520446			0.12709	0.33211	0.00376294
0.223077	0.135931	0.00704225			0.215739	0.12252	0.00520446			0.176626	0.32193	0.00725295
0.208038	0.0513167	0.0070922			0.0703919	0.168289	0.00183756			0.248536	0.418644	0.00349956
0.152125	0.146142	0.0177419			0.122248	0.155835	0.0029401			0.227193	0.343824	0.0092081
0.14632	0.211307	0.00951684			0.0805231	0.0804931	0.00358423			0.208801	0.383779	0.00727273
0.105334	0.141452	0.00491803			0.204262	0.0857909	0.00430108			0.218945	0.362917	0.00542005
0.152077	0.137048	0.0057377			0.138511	0.0521801	0.00153551			0.249141	0.472803	0.0150235
0.166821	0.180822	0.018254			0.142417	0.0974801	0.00268714			0.229467	0.429825	0.016881
0.130862	0.108894	0.0198511			0.118436	0.0829208	0.00435414			0.186774	0.382959	0.00464253
0.113705	0.156783	0.0190476			0.113352	0.146916	0.0121488			0.224138	0.383378	0.00823181
0.115068	0.164384	0.0180818			0.163959	0.118168	0.0144529			0.280766	0.37543	0.0202224
0.081463	0.0889649	0.0138528			0.0848441	0.293991	0.00514328			0.180668	0.336156	0.0213104
0.141348	0.114441	0.00411241			0.0904826	0.326897	0.00323625			0.250702	0.34227	0.0124224
0.142979	0.161855	0.0228385			0.084346	0.17173	0.002589			0.14032	0.380218	0.00648148
0.0958084	0.168642	0.0105348			0.0674784	0.187539	0.00384911			0.242424	0.448496	0.00340716
0.149864	0.208832	0.0132275			0.127321	0.25635	0.00564516			0.208294	0.276423	0.0106007
0.113036	0.168761	0.0174742			0.0501238	0.224777	0.00700117			0.213918	0.458372	0.011194
0.159154	0.214638	0.00704225			0.110187	0.156878	0.00664697			0.181282	0.311723	0.00551932
0.157092	0.215821	0.00782473			0.105613	0.115574	0.00603217			0.212585	0.403743	0.00373483
0.0600329	0.12588	0.0136			0.261803	0.253161	0.00464191			0.168157	0.380773	0.00704846
0.118659	0.133632	0.0144487			0.326207	0.447166	0.002772			0.164126	0.347079	0.00995475
0.110915	0.154751	0.0170794			0.225046	0.241176	0.0026824			0.17446	0.346543	0.00561798
0.0932735	0.09375	0.0171527			0.236627	0.24246	0.0158621			0.207756	0.381803	0.0161975
0.115837	0.161348	0.0110847			0.167159	0.20336	0.0099194			0.144152	0.406082	0.00699913
0.116135	0.175652	0.0172712			0.221584	0.179793	0.00377596			0.216698	0.30852	0.00988468
0.104348	0.0831843	0.0168			0.306934	0.306363	0.0112227			0.188662	0.413669	0.0176678
0.126456	0.135607	0.00350263			0.0229054	0.271549	0.0036452			0.126426	0.0787254	0.00531915
0.148862	0.162872	0.00350263			0.0594059	0.112547	0.00371287			0.0749766	0.081876	0.00485909
0.109746	0.13104	0.00371402			0.198315	0.157993	0.0131376			0.0754039	0.0614187	0.0038835
0.0659393	0.0559772	0.00454959			0.1678	0.0865237	0.00796284			0.0900751	0.0979757	0.00538462
0.0517078	0.0540797	0.00976909			0.0825688	0.345319	0.00810474			0.0891003	0.0816506	0.00459067
0.0698066	0.0857864	0.00320256			0.139659	0.154434	0.00153433			0.108502	0.105496	0.00486618
0.127205	0.152275	0.00651163			0.0421208	0.0749392	0.00327869			0.095698	0.0673077	0.0033557
0.104641	0.122839	0.00203046			0.109696	0.0547865	0.00840925			0.0926457	0.0683611	0.00585774
0.134991	0.142096	0.00622776			0.246319	0.105096	0.010772			0.111702	0.0691538	0.00488599
0.0874419	0.08	0.0155172			0.268311	0.0360934	0.0131004			0.122699	0.126379	0.00953137
0.0669895	0.155914	0.0145299			0.116429	0.131937	0.0154242			0.126336	0.0870032	0.00215054
0.168459	0.148524	0.00844595			0.204743	0.179372	0.0122832			0.0615911	0.148605	0.00336511
0.178967	0.152603	0.0108794			0.175058	0.122857	0.0113865			0.0928116	0.0761538	0.00269724
0.140934	0.182326	0.0137825			0.0837509	0.334387	0.0124481			0.0680773	0.318923	0.00796081
0.173023	0.0766497	0.0185874			0.107411	0.131681	0.00323415			0.0725971	0.0710623	0.00357356
0.0553299	0.0654822	0.013986			0.208861	0.172513	0.00764951			0.137573	0.0670304	0.0037037
0.0756345	0.0993031	0.0175439			0.0418956	0.185285	0.0076746			0.0809038	0.0724382	0.00694444
0.0722997	0.0792683	0.0121043			0.149468	0.158228	0.00699913			0.0708104	0.0576071	0.0106857
0.0688153	0.125115	0.0147783			0.0709181	0.0830474	0.00798838			0.255847	0.0605381	0.014433
0.110396	0.0951957	0.00552764			0.0752688	0.0618132	0.00950292			0.114841	0.0814409	0.0051458
0.0765125	0.167241	0.00352734			0.0558959	0.146967	0.00582666			0.0636605	0.0933435	0.00343053
0.153448	0.215622	0.0153978			0.0502481	0.0907092	0.00636943			0.0908379	0.191403	0.00327869
0.199349	0.162393	0.0121382			0.094603	0.110835	0.00174292			0.104406	0.0566929	0.00515021
0.145299	0.207671	0.011324			0.226307	0.0643185	0.00278552			0.0776786	0.109555	0.003125
0.212348	0.219595	0.00848256			0.0599186	0.0460688	0.00805271			0.116297	0.0805022	0.00561347
0.181588	0.198549	0.00636364			0.126901	0.0752884	0.00950988			0.139497	0.123849	0.00509771
0.153218	0.158499	0.0119816			0.172244	0.0632754	0.00618812			0.0552529	0.0714924	0.00500417
0.164625	0.208178	0.0103093			0.282061	0.130273	0.00417537			0.114498	0.0525253	0.00405186
0.165428	0.200175	0.00816697			0.0571578	0.306577	0.00765607			0.0987448	0.0640432	0.00503356
0.164336	0.167464	0.00661704			0.253851	0.207679	0.0073776			0.104558	0.0949914	0.00618921
0.161882	0.181564	0.00900901			0.298025	0.183041	0.00988264			0.0595975	0.123908	0.00446429
0.185289	0.207718	0.00699913			0.172246	0.221064	0.0130933			0.0826052	0.0969697	0.0089779
0.16913	0.0778894	0.0111111			0.0828441	0.285602	0.0149502			0.0885106	0.0902592	0.00645393
0.101508	0.101508	0.0042337			0.0469165	0.122706	0.00389408			0.0817204	0.0697872	0.00268276
0.0819095	0.228799	0.0156827			0.0634405	0.383241	0.00850229			0.0773976	0.0874172	0.00341297
0.166078	0.180776	0.0175926			0.0590939	0.289048	0.00802676			0.0783168	0.13172	0.00409165
0.156085	0.216561	0.0141313			0.100279	0.23311	0.00985222			0.123305	0.0698182	0.00352113
0.200182	0.209581	0.00461255			0.142857	0.0262146	0.00973783			0.0881813	0.111049	0.00354925
0.195894	0.18525	0.00369004			0.145307	0.0513426	0.0124417			0.343519	0.0930546	0.00587248
0.174715	0.155929	0.0112652			0.0515537	0.0271467	0.00303951			0.315476	0.0627154	0.00496689
0.150327	0.200348	0.00776531			0.0520607	0.0814132	0.0104712			0.318789	0.164231	0.00540541
0.165505	0.196984	0.00370714			0.16196	0.109206	0.00790274			0.257732	0.132343	0.00422297
0.162111	0.17757	0.00463392			0.370927	0.0875706	0.00396825			0.103478	0.112064	0.00689061
0.182243	0.196364	0.0108787			0.0287337	0.0991354	0.00378072			0.212557	0.105707	0.00406835
0.180909	0.191705	0.00713012			0.0517875	0.119799	0.0057995			0.179153	0.10219	0.00342759
0.184332	0.185567	0.0130841			0.260652	0.085867	0.00445434			0.0874891	0.0734158	0.00378788
0.137769	0.19147	0.0195904			0.214713	0.119278	0.0153971			0.144082	0.0520548	0.00358744
0.170599	0.138958	0.00848256			0.0907494	0.429073	0.0100874			0.0704918	0.0580511	0.0034662
0.151365	0.179279	0.0105634			0.126891	0.2284	0.0119667			0.147746	0.0696843	0.00338983
0.182883	0.153981	0.0154265			0.090743	0.165691	0.0179949			0.237768	0.291667	0.00353607
0.15748	0.194872	0.0148148			0.0852761	0.0707008	0.0162297			0.185938	0.296627	0.00347826
0.0811966	0.141406	0.0107239			0.157565	0.111763	0.00781657			0.194313	0.206589	0.003367
0.176969	0.120799	0.011236			0.0865326	0.136419	0.00824402			0.265437	0.297938	0.003108
0.143506	0.217712	0.0143218			0.0813288	0.0446533	0.0154679			0.127443	0.144348	0.00318979
0.206642	0.17963	0.0153153			0.219975	0.188957	0.00505618			0.178482	0.354766	0.00391543
0.175	0.216126	0.0139405			0.0442375	0.250853	0.00779076			0.0987063	0.149837	0.00589226
0.157938	0.195572	0.015025			0.128886	0.255941	0.00796813			0.0781025	0.132108	0.004363
0.181734	0.207972	0.00633484			0.245121	0.152921	0.0085639			0.092792	0.126072	0.00355872
0.195841	0.157895	0.00978648			0.126161	0.142157	0.00955882			0.101723	0.134426	0.003125
0.154443	0.177943	0.00453721			0.0626518	0.114668	0.0162602			0.155592	0.151931	0.00457666
0.168675	0.217778	0.0128676			0.233199	0.197287	0.0157729			0.0729866	0.129688	0.00615858
0.167111	0.179916	0.00862069			0.107269	0.271527	0.0116764			0.182051	0.174566	0.0040032
0.155649	0.172906	0.0127042			0.0826149	0.208629	0.00667557			0.117343	0.173216	0.00327332
0.155971	0.186916	0.0160529			0.0709421	0.0937348	0.00509684			0.0954907	0.193713	0.00562701
0.182243	0.203918	0.0103774			0.114801	0.15659	0.0100287			0.0633929	0.131776	0.00402253
0.191451	0.171536	0.0130233			0.048105	0.270161	0.00971548			0.128795	0.0872065	0.00440917
0.160226	0.176056	0.0101382			0.151121	0.172195	0.00860927			0.109767	0.0555822	0.00546448
0.150528	0.166379	0.00795756			0.131019	0.079023	0.0102564			0.171271	0.111848	0.0103481
0.158621	0.19873	0.0109091			0.0839975	0.131669	0.0100077			0.0766028	0.101723	0.00550459
0.135209	0.169811	0.0119048			0.0783095	0.130791	0.0115119			0.197832	0.162885	0.0128096
0.158326	0.180786	0.00895037			0.133493	0.0369291	0.00367647			0.0294474	0.0956376	0.0122066
0.174672	0.187963	0.0126382			0.151515	0.243792	0.00911854			0.126437	0.125641	0.00567108
0.188889	0.159964	0.0077101			0.0832685	0.248935	0.00449294			0.105995	0.0796537	0.0269097
0.137623	0.18064	0.010274			0.101249	0.106991	0.00487805			0.149191	0.0974978	0.0140351
0.164218	0.188852	0.0137097			0.131004	0.15512	0.00535834			0.0736253	0.114058	0.0133929
0.127288	0.171862	0.0104076			0.117228	0.134866	0.0089141			0.115798	0.0651786	0.0215356
0.129739	0.171171	0.00842697			0.15557	0.0425671	0.00791367			0.0678961	0.0873965	0.0166205
0.146847	0.172192	0.00687285			0.161453	0.199041	0.00995355			0.106131	0.196823	0.0190332
0.131676	0.149628	0.00703606			0.335269	0.291595	0.00517688			0.0671016	0.0882598	0.0124224
0.164498	0.156093	0.00693909			0.0425861	0.163051	0.00977654			0.0346767	0.142728	0.00648148
0.142738	0.180995	0.0102128			0.191504	0.203057	0.00988003			0.0879397	0.0951997	0.00340716
0.162896	0.177936	0.00746269			0.326123	0.190415	0.00281492			0.0811078	0.129089	0.0106007
0.16726	0.15049	0.00550314			0.258659	0.257362	0.00373692			0.146656	0.13615	0.011194
0.134461	0.200905	0.00640512			0.298905	0.241341	0.00361664			0.113442	0.161966	0.00551932
0.204525	0.19873	0.00744879			0.339984	0.25766	0.00275374			0.0672727	0.0661704	0.00373483
0.128857	0.163603	0.00898473			0.318631	0.314476	0.00348189			0.0868217	0.0972339	0.00704846
0.149816	0.158621	0.00643974			0.090507	0.18423	0.0030722			0.0716029	0.110075	0.00995475
0.150862	0.104356	0.00539084			0.113095	0.323944	0.00306373			0.0713672	0.0827273	0.00561798
0.164247	0.157696	0.00437828			0.0552373	0.411812	0.00278746			0.0743802	0.153084	0.0161975
0.154863	0.139775	0.0153846			0.162762	0.359696	0.00232288			0.0785653	0.125117	0.0145059
0.135084	0.0877358	0.00367647			0.130774	0.0347057	0.0124792			0.105019	0.110299	0.011215
0.113208	0.154419	0.0083682			0.174312	0.0530793	0.00877893			0.0648415	0.109589	0.00699913
0.111628	0.143779	0.0141066			0.137318	0.0413318	0.00304183			0.1277	0.0710932	0.00988468
0.122581	0.180881	0.00796178			0.0419652	0.0666667	0.00290487			0.0968	0.0546075	0.0176678
0.164011	0.15427	0.00813008			0.131525	0.379778	0.00123495			0.0970971	0.0864486	0.00651769
0.12213	0.15473	0.00520095			0.0538765	0.16208	0.00257202			0.0905135	0.087963	0.0126904
0.162688	0.167273	0.00305577			0.0735874	0.248384	0.00408372			0.0669643	0.0752864	0.0125673
0.136364	0.145408	0.011236			0.0937697	0.0728825	0.00326158			0.133508	0.0737018	0.00689061
0.161565	0.12856	0.00807043			0.126832	0.0506653	0.00310697			0.0836149	0.063867	0.00429923
0.0903173	0.14139	0.00496278			0.315629	0.145343	0.00256674			0.124561	0.0671141	0.00716846

### Sheet: C
Table S4. CT and nuclear volume measurements in transcription inhibited embryos.
C. CT pairing in transcription inhibited embryos during major wave of ZGA.
Water						Alpha-amanitin						Triptolide
Replicate #	2	3	4			Replicate #	2	3	4			Replicate #	2	3	4
1	79	81	41			1	77	81	43			1	78	80	42
2	80	80	44			2	75	77	40			2	75	76	41
3	77	77	46			3	76	79	41			3	75	78	39
Median	79	80	44			Median	76	79	41			Median	75	78	41
Standard deviation	1.52753	2.08167	2.51661			Standard deviation	1	2	1.52753			Standard deviation	1.73205	2	1.52753
